# Complete genome screening of clinical MRSA isolates identifies lineage diversity and provides full resolution of transmission and outbreak events

**DOI:** 10.1101/522078

**Authors:** Mitchell J Sullivan, Deena R Altman, Kieran I Chacko, Brianne Ciferri, Elizabeth Webster, Theodore R. Pak, Gintaras Deikus, Martha Lewis-Sandari, Zenab Khan, Colleen Beckford, Angela Rendo, Flora Samaroo, Robert Sebra, Ramona Karam-Howlin, Tanis Dingle, Camille Hamula, Ali Bashir, Eric Schadt, Gopi Patel, Frances Wallach, Andrew Kasarskis, Kathleen Gibbs, Harm van Bakel

**Author notes:** **Correspondence to**: Harm van Bakel (H.v.B.), One Gustave L. Levy Place - Box 1498, New York, NY 10029-6574. These authors contributed equally to this work (Mitchell J Sullivan, Deena R Altman, Harm van Bakel). These authors are co-senior authors on this work (Kathleen Gibbs, Harm van Bakel).

## Abstract

Whole-genome sequencing (WGS) of *Staphylococcus aureus* is increasingly used as part of infection prevention practices, but most applications are focused on conserved core genomic regions due to limitations of short-read technologies. In this study we established a long-read technology-based WGS screening program of all first-episode MRSA blood infections at a major urban hospital. A survey of 132 MRSA genomes assembled from long reads revealed widespread gain/loss of accessory mobile genetic elements among established hospital- and community-associated lineages impacting >10% of each genome, and frequent megabase-scale inversions between endogenous prophages. We also characterized an outbreak of a CC5/ST105/USA100 clone among 3 adults and 18 infants in a neonatal intensive care unit (NICU) lasting 7 months. The pattern of changes among complete outbreak genomes provided full spatiotemporal resolution of its origins and progression, which was characterized by multiple sub-transmissions and likely precipitated by equipment sharing. Compared to other hospital strains, the outbreak strain carried distinct mutations and accessory genetic elements that impacted genes with roles in metabolism, resistance and persistence. This included a DNA-recognition domain recombination in the *hsdS* gene of a Type-I restriction-modification system that altered DNA methylation. RNA-Seq profiling showed that the (epi)genetic changes in the outbreak clone attenuated *agr* gene expression and upregulated genes involved in stress response and biofilm formation. Overall our findings demonstrate that long-read sequencing substantially improves our ability to characterize accessory genomic elements that impact MRSA virulence and persistence, and provides valuable information for infection control efforts.
