## Supplemental Table 1 for "Complete genome screening of clinical MRSA isolates identifies lineage diversity and provides full resolution of transmission and outbreak events"

### Sheet: Legend
Table S1: Assembly details
LEGEND
Extract ID	Identification of the DNA extract
Source ID	Patient number: p indicates hospital patient, e indicated environmental sample and hcw indicates sample from a health care worker.
Source	Source of the sample
Category	Category: Primary indicates the first isolate collected from a patient as routine surveillance, secondary indicates additional isolates taken from a patient and surveillance indicates isolates collected as part of additional sequencing during the NICU outbreak
Type	Purpose of collection of the sample (clinical sample or outbreak surveillance)
Ward	Location of the patient when the sample was collected
Study Day	Day of the study the isolate was collected
ST	Multilocus Sequence Type
spa type	Ridom spa type followed by Kreisworth repeat pattern.
SCCmec type	SCCmec type
Coverage	Pacbio read coverage
Lineage	Lineage assignment inferred from whole-genome phylogenetic tree
Contigs	Number of contigs
Chromosome contig length(s)	Length(s) of the chromosomal contigs
Plasmid 1 length	Length of finished plasmid
Plasmid 2 length	Length of finished plasmid
Plasmid 3 length	Length of finished plasmid
Plasmid 4 Length	Length of finished plasmid
Plasmid 5 length	Length of finished plasmid
Uncircularized plasmid length	Length of unfinished plasmid(s)
Genbank accession	Assigned genbank accesion
Mupiricin	Antibiotic resistances: "-" indicates no test done
Ciprofloxacin	Antibiotic resistances: "-" indicates no test done
Clindamycin	Antibiotic resistances: "-" indicates no test done
Daptomycin	Antibiotic resistances: "-" indicates no test done
Doxycycline	Antibiotic resistances: "-" indicates no test done
Erythromycin	Antibiotic resistances: "-" indicates no test done
Gentamicin	Antibiotic resistances: "-" indicates no test done
Levofloxacin	Antibiotic resistances: "-" indicates no test done
Linezolid	Antibiotic resistances: "-" indicates no test done
Oxacillin	Antibiotic resistances: "-" indicates no test done
Tetracycline	Antibiotic resistances: "-" indicates no test done
Trimethoprim / Sulfamethoxazole	Antibiotic resistances: "-" indicates no test done
Vancomycin	Antibiotic resistances: "-" indicates no test done
lukF-PV	Gene presence/absence determined by BLASTx
lukS-PV	Gene presence/absence determined by BLASTx
ACME present	Locus presence/absence determined by BLASTx
SaPI5 present	Locus presence/absence determined by BLASTx

### Sheet: Data
Extract ID	Source ID	Source	Category	Type	Ward	Study Day	ST	spa type	SCCmec type	Lineage	Coverage	Contigs	Chromosome contig length(s)	Plasmid 1 length	Plasmid 2 length	Plasmid 3 length	Plasmid 4 Length	Plasmid 5 length	Uncircularized plasmid length	Genbank accession	Mupiricin	Ciprofloxacin	Clindamycin	Daptomycin	Doxycycline	Erythromycin	Gentamicin	Levofloxacin	Linezolid	Oxacillin	Tetracycline	Trimethoprim / Sulfamethoxazole	Vancomycin	lukF-PV	lukS-PV	ACME	SaPI5
ER00385.3B	p1	Blood	Primary	Clinical	H	0	8	t008;YHGFMBQBLO	IV	USA300	204.374	2	2839706	23059						CP030642-CP030643	-	Resistant	Susceptible	Susceptible	Susceptible	Resistant	Susceptible	Intermediate	Susceptible	Resistant	-	Susceptible	Susceptible	N	N	N	Y
ER00484.3B	p2	Blood	Primary	Clinical	A	17	5	t002;TJMBMDMGMK	II	USA100	177.257	2	2820460	37065						CP030603-CP030604	-	Resistant	Resistant	Susceptible	Susceptible	Resistant	Susceptible	Resistant	Susceptible	Resistant	Susceptible	Susceptible	Susceptible	N	N	N	N
ER00503.3B	p3	Blood	Primary	Clinical	A	18	8	t008;YHGFMBQBLO	IV	USA300	127.823	1	2936779							CP030493	-	Resistant	Resistant	Susceptible	Susceptible	Resistant	Susceptible	Intermediate	Susceptible	Resistant	-	Susceptible	Susceptible	Y	Y	Y	Y
ER00551.3B	p4	Blood	Primary	Clinical	D	22	105	t002;TJMBMDMGMK	II	USA100	211.496	2	2900663	17543						CP030424-CP030425	-	Resistant	Resistant	Susceptible	Susceptible	Resistant	Susceptible	Resistant	Susceptible	Resistant	-	Susceptible	Susceptible	N	N	N	N
ER00573.3B	p5	Blood	Primary	Clinical	A	25	8	t008;YHGFMBQBLO	IV	USA300	159.258	4	2930622	24739	26683	34234				CP030678-CP030681	-	Resistant	Resistant	Susceptible	Susceptible	Resistant	Resistant	Intermediate	Susceptible	Resistant	Susceptible	Susceptible	Susceptible	Y	Y	Y	Y
ER00594.3B	p6	Blood	Primary	Clinical	S	25	8	t008;YHGFMBQBLO	IV	USA300	223.562	2	2887788	26731						CP030586-CP030587	-	Susceptible	Susceptible	Susceptible	Susceptible	Resistant	Susceptible	Susceptible	Susceptible	Resistant	-	Susceptible	Susceptible	Y	Y	Y	Y
ER00610.3B	p7	Blood	Primary	Clinical	H	30	105	t002;TJMBMDMGMK	II	USA100	229.965	3	2923816	25430	43567					CP030433-CP030435	-	Resistant	Resistant	Susceptible	Susceptible	Resistant	Resistant	Resistant	Susceptible	Resistant	-	Susceptible	Susceptible	N	N	N	N
ER00658.3B	p8	Blood	Primary	Clinical	L	35	105	t002;TJMBMDMGMK	II	USA100	156.35	3	2925448	25430	43568					CP030600-CP030602	-	Resistant	Resistant	Susceptible	Intermediate	Resistant	Resistant	Resistant	Susceptible	Resistant	-	Susceptible	Susceptible	N	N	N	N
ER00695.3B	p9	Blood	Primary	Clinical	A	40	5	t002;TJMBMDMGMK	II	USA100	240.222	2	2862004	25435						CP030462-CP030463	-	Resistant	Resistant	Susceptible	Susceptible	Resistant	Susceptible	Resistant	Susceptible	Resistant	-	Susceptible	Susceptible	N	N	N	N
ER00707.3B	p10	Blood	Primary	Clinical	B	42	105	t002;TJMBMDMGMK	II	USA100	194.318	2	2822539	25444						CP030509-CP030510	-	Resistant	Resistant	Susceptible	Susceptible	Resistant	Susceptible	Resistant	Susceptible	Resistant	-	Susceptible	Susceptible	N	N	N	N
ER00749.3B	p11	Blood	Primary	Clinical	P	45	5	t002;TJMBMDMGMK	IV	USA800	165.077	2	2803370	13163						CP030534-CP030535	-	Resistant	Susceptible	Susceptible	Susceptible	Resistant	Susceptible	Resistant	Susceptible	Resistant	-	Susceptible	Susceptible	N	N	N	N
ER00767.3B	p12	Blood	Primary	Clinical	A	48	105	t4417;TMEMK	II	USA100	207.649	2	2775026	22850						CP030473-CP030474	-	Resistant	Resistant	Susceptible	Susceptible	Resistant	Susceptible	Resistant	Susceptible	Resistant	-	Susceptible	Susceptible	N	N	N	N
ER00799.3B	p13	Blood	Primary	Clinical	G	51	105	t002;TJMBMDMGMK	II	USA100	210.202	5	1755492, 932699, 277032	25435					46222	QNXF00000000	-	Resistant	Resistant	Susceptible	Susceptible	Resistant	Resistant	Resistant	Susceptible	Resistant	Susceptible	Susceptible	Susceptible	N	N	N	N
ER00887.3B	p14	Blood	Primary	Clinical	F	60	105	t088;TJMBMDMGGMK	II	USA100	87.9969	2	2990907	25429						QNXH00000000	-	-	-	Susceptible	-	Resistant	Susceptible	Resistant	Susceptible	Resistant	Susceptible	Resistant	Susceptible	N	N	N	N
ER00921.3B	p15	Blood	Primary	Clinical	A	65	105	t002;TJMBMDMGMK	II	USA100	148.624	3	2931574	40757	25435					QNXE00000000	-	Resistant	Resistant	Susceptible	Susceptible	Resistant	Resistant	Resistant	Susceptible	Resistant	Susceptible	Susceptible	Susceptible	N	N	N	N
ER00951.3B	p16	Blood	Primary	Clinical	H	66	105	t002;TJMBMDMGMK	unknown	USA100	280.369	3	2896071	42259	25430					CP030669-CP030671	-	Resistant	Resistant	Susceptible	Susceptible	Resistant	Resistant	Resistant	Susceptible	Resistant	-	Susceptible	Susceptible	N	N	N	N
ER00959.3B	p17	Blood	Primary	Clinical	A	67	8	t008;YHGFMBQBLO	IV	USA300	202.465	2	2921825	27063						CP030384-CP030385	-	Resistant	Susceptible	Susceptible	Susceptible	Resistant	Susceptible	Intermediate	Susceptible	Resistant	Susceptible	Susceptible	Susceptible	Y	Y	Y	Y
ER00994.3B	p18	Blood	Primary	Clinical	E	70	8	t008;YHGFMBQBLO	IV	USA300	235.995	1	2914313							CP030438	-	Susceptible	Susceptible	Susceptible	Susceptible	Susceptible	Susceptible	Susceptible	Susceptible	Resistant	-	Susceptible	Susceptible	Y	Y	Y	Y
ER01009.3B	p19	Blood	Primary	Clinical	D	72	5	t002;TJMBMDMGMK	IV	USA800	246.881	2	2852702	24124						CP030488-CP030489	-	Resistant	Susceptible	Susceptible	Susceptible	Resistant	Susceptible	Resistant	Susceptible	Resistant	-	Susceptible	Susceptible	N	N	N	N
ER01062.3B	p20	Blood	Primary	Clinical	U	75	105	t002;TJMBMDMGMK	II	USA100	96.8209	3	2923304	43567	25430					CP030386-CP030388	-	Resistant	Resistant	Susceptible	Susceptible	Resistant	Resistant	Resistant	Susceptible	Resistant	-	Susceptible	Susceptible	N	N	N	N
ER01073.3B	p21	Blood	Primary	Clinical	B	77	5	t002;TJMBMDMGMK	IV	USA800	283.444	1	2797483							CP030585	-	Resistant	Susceptible	Susceptible	Susceptible	Intermediate	Susceptible	Intermediate	Susceptible	Resistant	-	Susceptible	Susceptible	N	N	N	N
ER01109.3B	p22	Blood	Primary	Clinical	A	81	8	t13119;YHHHGCMBQBLO	IV	USA500	45.4483	1	2887662							CP030470	-	Resistant	Resistant	Susceptible	Susceptible	Resistant	Susceptible	Resistant	Susceptible	Resistant	-	Resistant	Susceptible	N	N	N	N
ER01116.3B	p23	Blood	Primary	Clinical	N	81	8	t008;YHGFMBQBLO	IV	USA300	56.3863	3	2871371	13163	3125					CP030515-CP030517	-	Susceptible	Susceptible	Susceptible	Susceptible	Susceptible	Susceptible	Susceptible	Susceptible	Resistant	-	Susceptible	Susceptible	N	N	Y	Y
ER01121.3B	p24	Blood	Primary	Clinical	E	82	496	t002;TJMBMDMGMK	II	USA100	168.951	2	2821378	27264						CP030471-CP030472	-	Resistant	Resistant	Susceptible	Susceptible	Resistant	Susceptible	Resistant	Susceptible	Resistant	-	Susceptible	Susceptible	N	N	N	N
ER01174.3B	p25	Blood	Primary	Clinical	O	86	496	t002;TJMBMDMGMK	II	USA100	122.125	3	2819393	27267	37661					CP030710-CP030712	-	Resistant	Resistant	Susceptible	Susceptible	Resistant	Susceptible	Resistant	Susceptible	Resistant	-	Susceptible	Susceptible	N	N	N	N
ER01334.3B	p26	Blood	Primary	Clinical	E	101	105	t002;TJMBMDMGMK	II	USA100	124.128	2	2887201	25430						CP030698-CP030699	-	Resistant	Resistant	Susceptible	Susceptible	Resistant	Susceptible	Resistant	Susceptible	Resistant	-	Susceptible	Susceptible	N	N	N	N
ER01422.3B	p27	Blood	Primary	Clinical	I	111	105	t002;TJMBMDMGMK	II	USA100	131.614	2	2908097	27262						CP030691-CP030692	-	Resistant	Resistant	Susceptible	Susceptible	Resistant	Susceptible	Resistant	Susceptible	Resistant	Susceptible	Susceptible	Susceptible	N	N	N	N
ER01425.3B	p28	Blood	Primary	Clinical	M	112	5	t548;TJMBMDMGK	IV	USA100	267.96	2	2838412	25071						CP030394-CP030395	-	Susceptible	Susceptible	Susceptible	Susceptible	Susceptible	Susceptible	Susceptible	Susceptible	Resistant	-	Susceptible	Susceptible	N	N	N	N
ER01454.3B	p29	Blood	Primary	Clinical	B	113	105	t002;TJMBMDMGMK	II	USA100	160.191	2	2878820	25434						CP030665-CP030666	-	Resistant	Resistant	Susceptible	Susceptible	Resistant	Susceptible	Resistant	Susceptible	Resistant	Susceptible	Susceptible	Susceptible	N	N	N	N
ER01457.3B	p30	Blood	Primary	Clinical	C	113	8	t008;YHGFMBQBLO	IV	USA300	266.956	3	2874516	36615	27068					CP030559-CP030561	-	Resistant	Resistant	Susceptible	Susceptible	Resistant	Susceptible	Intermediate	Susceptible	Resistant	-	Susceptible	Susceptible	Y	Y	Y	Y
ER01507.3B	p31	Blood	Primary	Clinical	N	119	8	t304;YC2FMBQBLO	IV	USA300	289.872	2	2923495	20759						CP030689-CP030690	-	Resistant	Susceptible	Susceptible	Susceptible	Resistant	Susceptible	Intermediate	Susceptible	Resistant	-	Susceptible	Susceptible	Y	Y	Y	Y
ER01518.3B	p32	Blood	Primary	Clinical	C	120	88	unkown spa type	IV		253.579	1	2856046							CP030496	-	Susceptible	Susceptible	Susceptible	Intermediate	Resistant	Susceptible	Susceptible	Susceptible	Resistant	-	Susceptible	Susceptible	Y	N	N	N
ER01524.3B	p33	Blood	Primary	Clinical	A	121	8	t008;YHGFMBQBLO	IV	USA300	216.066	4	2930622	34234	33206	16752				CP030620-CP030623	-	Resistant	Resistant	Susceptible	Susceptible	Resistant	Resistant	Intermediate	Susceptible	Resistant	-	Susceptible	Susceptible	Y	Y	Y	Y
ER01532.3B	p34	Blood	Primary	Clinical	K	122	8	t008;YHGFMBQBLO	IV	USA300	225.032	3	2876387	30991	35308					CP030695-CP030697	-	Resistant	Susceptible	Susceptible	Susceptible	Resistant	Susceptible	Intermediate	Susceptible	Resistant	-	Susceptible	Susceptible	N	N	Y	Y
ER01533.3A	p5	Blood	Secondary	Clinical	A	123	8	t008;YHGFMBQBLO	IV	USA300	236.991	4	2930615	16751	34234	26684				CP030674-CP030677	-	Resistant	Resistant	Susceptible	Susceptible	Resistant	Resistant	Intermediate	Susceptible	Resistant	Susceptible	Susceptible	Susceptible	Y	Y	Y	Y
ER01560.3B	p35	Blood	Primary	Clinical	I	127	8	t008;YHGFMBQBLO	IV	USA300	257.948	3	2880011	19409	43966					CP030614-CP030616	-	Resistant	Susceptible	Susceptible	Susceptible	Resistant	Resistant	Resistant	Susceptible	Resistant	-	Susceptible	Susceptible	Y	Y	Y	Y
ER01564.3B	p36	Blood	Primary	Clinical	A	128	5	t002;TJMBMDMGMK	IV	USA800	200.509	3	2888059	42804	13163					CP030520-CP030522	-	Resistant	Susceptible	Susceptible	Susceptible	Resistant	Susceptible	Resistant	Susceptible	Resistant	Susceptible	Susceptible	Susceptible	N	N	N	N
ER01570.3B	p37	Blood	Primary	Clinical	B	129	1548	t008;YHGFMBQBLO	IV	USA300	283.219	1	2895424							CP030653	-	Resistant	Resistant	Susceptible	Susceptible	Susceptible	Susceptible	Intermediate	Susceptible	Resistant	-	Susceptible	Susceptible	Y	Y	Y	Y
ER01689.3B	p38	Blood	Primary	Clinical	B	141	5	t062;TJMGMK	IV	USA100	215.476	2	2820200	27245						CP030389-CP030390	-	Susceptible	Susceptible	Susceptible	Susceptible	Resistant	Susceptible	Susceptible	Susceptible	Resistant	-	Susceptible	Susceptible	N	N	N	N
ER01719.3B	p39	Blood	Primary	Clinical	D	145	5	t002;TJMBMDMGMK	IV	USA800	269.212	2	2887322	24124						CP030396-CP030397	-	Resistant	Susceptible	Susceptible	Susceptible	Resistant	Susceptible	Resistant	Susceptible	Resistant	-	Susceptible	Susceptible	N	N	N	N
ER01746.3B	p40	Blood	Primary	Clinical	G	147	8	t008;YHGFMBQBLO	IV	USA300	234.872	1	2834114							CP030654	-	Resistant	Susceptible	Susceptible	Susceptible	Susceptible	Susceptible	Intermediate	Susceptible	Resistant	-	Susceptible	Susceptible	Y	Y	Y	Y
ER01776.3B	p41	Blood	Primary	Clinical	Q	150	88	unkown spa type	IV		206.888	1	2832443							CP030529	-	Susceptible	Susceptible	Susceptible	Susceptible	Resistant	Susceptible	Susceptible	Susceptible	Resistant	-	Susceptible	Susceptible	N	N	N	N
ER01803.3B	p42	Blood	Primary	Clinical	H	154	8	t121;YHFMBQBLO	IV	USA300	204.989	2	2919514	26984						CP030693-CP030694	-	Resistant	Susceptible	Susceptible	Susceptible	Resistant	Susceptible	Intermediate	Susceptible	Resistant	-	Susceptible	Susceptible	Y	Y	Y	Y
ER01817.3B	p43	Blood	Primary	Clinical	P	155	8	t008;YHGFMBQBLO	IV	USA300	260.628	2	2920857	27062						CP030513-CP030514	-	Resistant	Susceptible	Susceptible	Susceptible	Resistant	Susceptible	Intermediate	Susceptible	Resistant	-	Susceptible	Susceptible	Y	Y	Y	Y
ER01823.3B	p44	Blood	Primary	Clinical	B	157	105	t002;TJMBMDMGMK	II	USA100	220.146	2	2864310	28788						CP030626-CP030627	-	Resistant	Resistant	Susceptible	Susceptible	Resistant	Susceptible	Resistant	Susceptible	Resistant	Susceptible	Susceptible	Susceptible	N	N	N	N
ER01836.3B	p45	Blood	Primary	Clinical	N	157	8	t008;YHGFMBQBLO	IV	USA300	105.827	3	2920828	3123	27077					CP030416-CP030418	-	Susceptible	Susceptible	Susceptible	Susceptible	Resistant	Susceptible	Susceptible	Susceptible	Resistant	Susceptible	Susceptible	Susceptible	Y	Y	Y	Y
ER01838.3B	p46	Blood	Primary	Clinical	B	157	8	t064;YHGCMBQBLO	IV	USA500	242.858	2	2859127	27044						CP030443-CP030444	-	Resistant	Susceptible	Susceptible	Susceptible	Resistant	Susceptible	Intermediate	Susceptible	Resistant	Susceptible	Resistant	Susceptible	N	N	N	N
ER01881.3B	p47	Blood	Primary	Clinical	F	162	8	t211;YHGGFMBQBLO	IV	USA300	215.648	3	2835022	3126	26424					CP030577-CP030579	-	Resistant	Susceptible	Susceptible	Susceptible	Resistant	Susceptible	Resistant	Susceptible	Resistant	Susceptible	Susceptible	Susceptible	Y	Y	Y	Y
ER01892.3B	p48	Blood	Primary	Clinical	Z	164	5	t002;TJMBMDMGMK	II	USA100	129.037	3	2863225	25430	35675					CP030569-CP030571	-	Resistant	Resistant	Susceptible	Susceptible	Resistant	Susceptible	Resistant	Susceptible	Resistant	-	Susceptible	Susceptible	N	N	N	N
ER01935.3B	p49	Blood	Primary	Clinical	F	167	105	t105;TJMBMDMMK	II	USA100	89.2343	2	2870160	25435						CP030539-CP030540	-	Resistant	Resistant	Susceptible	Susceptible	Resistant	Susceptible	Resistant	Susceptible	Resistant	Susceptible	Susceptible	Susceptible	N	N	N	N
ER01989.3B	p50	Blood	Primary	Clinical	V	175	105	t002;TJMBMDMGMK	II	USA100	141.158	2	2921714	25435						CP030564-CP030565	-	Resistant	Resistant	Susceptible	Susceptible	Resistant	Susceptible	Resistant	Susceptible	Resistant	-	Susceptible	Susceptible	N	N	N	N
ER02069.3B	p51	Blood	Primary	Clinical	X	184	8	t211;YHGGFMBQBLO	IV	USA300	154.307	2	2910274	27068						CP030667-CP030668	-	Resistant	Resistant	Susceptible	Susceptible	Resistant	Susceptible	Resistant	Susceptible	Resistant	Susceptible	Susceptible	Susceptible	Y	Y	Y	N
ER02094.3B	p52	Blood	Primary	Clinical	S	186	105	t002;TJMBMDMGMK	II	USA100	90.7599	3	2917558	41663	25430					CP030536-CP030538	-	Resistant	Resistant	Susceptible	Susceptible	Resistant	Resistant	Resistant	Susceptible	Resistant	-	Susceptible	Susceptible	N	N	N	N
ER02170.3B	p53	Blood	Primary	Clinical	G	196	8	t008;YHGFMBQBLO	IV	USA300	227.699	2	2847786	27078						CP030672-CP030673	-	Susceptible	Susceptible	Susceptible	Susceptible	Resistant	Susceptible	Susceptible	Susceptible	Resistant	Susceptible	Susceptible	Susceptible	Y	Y	N	Y
ER02217.3B	p54	Blood	Primary	Clinical	J	201	8	t068;YHHGFMBQBLO	IV	USA300	72.0629	2	2914597	27068						CP030659-CP030660	-	Susceptible	Susceptible	Susceptible	Susceptible	Resistant	Susceptible	Susceptible	Susceptible	Resistant	Susceptible	Susceptible	Susceptible	Y	Y	Y	Y
ER02243.3B	p55	Blood	Primary	Clinical	L	207	7	t091;UJFMBGJAGJ	IV		128.455	2	2844232	44863						CP030478-CP030479	-	Susceptible	Susceptible	Susceptible	Susceptible	Resistant	Susceptible	Susceptible	Susceptible	Resistant	-	Susceptible	Susceptible	N	N	N	N
ER02262.3B	p56	Blood	Primary	Clinical	C	208	8	t008;YHGFMBQBLO	IV	USA300	190.033	2	2908000	30886						CP030583-CP030584	-	Resistant	Susceptible	Susceptible	Susceptible	Resistant	Susceptible	Intermediate	Susceptible	Resistant	-	Susceptible	Susceptible	Y	Y	Y	N
ER02336.3B	p57	Blood	Primary	Clinical	L	218	105	t002;TJMBMDMGMK	II	USA100	78.7898	2	2393336, 544220							QNXK00000000	-	Resistant	Resistant	Susceptible	Susceptible	Resistant	Susceptible	Resistant	Susceptible	Resistant	-	Susceptible	Susceptible	N	N	N	N
ER02360.3B	p58	Blood	Primary	Clinical	B	222	5	t002;TJMBMDMGMK	IV	USA800	190.848	1	2936067							CP030393	-	Resistant	Susceptible	Susceptible	Susceptible	Resistant	Susceptible	Resistant	Susceptible	Resistant	-	Susceptible	Susceptible	N	N	N	N
ER02443.3B	p59	Blood	Primary	Clinical	D	230	8	t008;YHGFMBQBLO	IV	USA300	206.576	2	2884714	27067						CP030596-CP030597	-	Susceptible	Susceptible	Susceptible	Susceptible	Resistant	Susceptible	Susceptible	Susceptible	Resistant	-	Susceptible	Susceptible	N	Y	Y	Y
ER02495.3B	p60	Blood	Primary	Clinical	NICU	237	8	t008;YHGFMBQBLO	IV	USA300	217.242	2	2877721	19444						CP030532-CP030533	-	Resistant	Susceptible	Susceptible	Susceptible	Resistant	Susceptible	Intermediate	Susceptible	Resistant	-	Susceptible	Susceptible	Y	Y	Y	Y
ER02524.3B	p60	Blood	NICU	Clinical	NICU	240	8	no enriched sequence.	IV	USA300	265.331	2	2877722	19444						CP030598-CP030599	Susceptible	Resistant	Susceptible	Susceptible	Susceptible	Resistant	Susceptible	Intermediate	Susceptible	Resistant	-	Susceptible	Susceptible	Y	Y	Y	Y
ER02578.3B	p61	Blood	Primary	Clinical	A	247	105	t002;TJMBMDMGMK	II	USA100	54.7715	4	439640, 57499, 2464960	25435						QNXM00000000	-	Resistant	Resistant	Susceptible	Susceptible	Resistant	Susceptible	Resistant	Susceptible	Resistant	Susceptible	Susceptible	Susceptible	N	N	N	N
ER02603.3B	p62	Blood	Primary	Clinical	J	251	8	t008;YHGFMBQBLO	IV	USA300	301.02	2	2877693	27103						QNXG00000000	-	Resistant	Susceptible	Susceptible	Susceptible	Resistant	Susceptible	Resistant	Susceptible	Resistant	-	Susceptible	Susceptible	Y	N	Y	Y
ER02612.3B	p63	Blood	Primary	Clinical	P	252	No_match	t002;TJMBMDMGMK	II	USA100	246.881	2	2861677	27265						CP030499-CP030500	-	Resistant	Resistant	Susceptible	Susceptible	Resistant	Susceptible	Resistant	Susceptible	Resistant	-	Susceptible	Susceptible	N	N	N	N
ER02637.3C	p64	Blood	Primary	Clinical	A	254	105	t002;TJMBMDMGMK	II	USA100	235.434	3	2924164	25430	43567					CP030399-CP030401	Resistant (>1024)	Resistant	Resistant	Susceptible	Susceptible	Resistant	Resistant	Resistant	Susceptible	Resistant	-	Susceptible	Susceptible	N	N	N	N
ER02658.3B	p65	Blood	Primary	Clinical	W	255	8	t008;YHGFMBQBLO	IV	USA300	188.553	2	2865593	54102						CP030497-CP030498	-	Resistant	Susceptible	Susceptible	Susceptible	Susceptible	Susceptible	Intermediate	Susceptible	Resistant	-	Susceptible	Susceptible	Y	Y	N	Y
ER02693.3B	p66	Blood	Primary	Clinical	B	260	5	t002;TJMBMDMGMK	IV	USA800	199.876	3	2874972	24484	32799					CP030605-CP030607	-	Resistant	Susceptible	Susceptible	Susceptible	Resistant	Susceptible	Resistant	Susceptible	Resistant	-	Susceptible	Susceptible	N	N	N	N
ER02703.3B	p67	Blood	Primary	Clinical	N	259	8	t008;YHGFMBQBLO	IV	USA300	200.246	3	2877943	20067	36619					CP030526-CP030528	-	Resistant	Resistant	Susceptible	Susceptible	Resistant	Susceptible	Intermediate	Susceptible	Resistant	-	Susceptible	Susceptible	Y	Y	Y	Y
ER02746.3B	p68	Blood	Primary	Clinical	C	265	5	t062;TJMGMK	IV	USA100	223.232	2	2798291	27266						CP030439-CP030440	-	Susceptible	Susceptible	Susceptible	Susceptible	Susceptible	Susceptible	Susceptible	Susceptible	Resistant	-	Susceptible	Susceptible	N	N	N	N
ER02826.3A	p69	Blood	Primary	Clinical	B	272		t008;YHGFMBQBLO	IV	USA300	354.418	2	2832795	24914						CP030661-CP030662	-	Resistant	Susceptible	Susceptible	Susceptible	Resistant	Susceptible	Resistant	Susceptible	Resistant	Susceptible	Susceptible	Susceptible	Y	Y	N	N
ER02836.3A	p70	Blood	Primary	Clinical	S	273	5	t002;TJMBMDMGMK	II	USA100	323.702	1	2965519							CP030432	-	Resistant	Resistant	Susceptible	Susceptible	Resistant	Susceptible	Resistant	Susceptible	Resistant	-	Susceptible	Susceptible	N	N	N	N
ER02837.3A	p71	Blood	Primary	Clinical	C	273	105	t002;TJMBMDMGMK	II	USA100	320.78	3	2924151	25430	43566					CP030490-CP030492	Resistant (>1024)	Resistant	Resistant	Susceptible	Susceptible	Resistant	Resistant	Resistant	Susceptible	Resistant	-	Susceptible	Susceptible	N	N	N	N
ER02878.3A	p72	Blood	Primary	Clinical	E	279	105	t002;TJMBMDMGMK	II	USA100	324.45	2	2968616	25435						CP030713-CP030714	-	Resistant	Resistant	Susceptible	Susceptible	Resistant	Susceptible	Resistant	Susceptible	Resistant	-	Susceptible	Susceptible	N	N	N	N
ER02919.3A	p73	Blood	Primary	Clinical	B	285	5	t002;TJMBMDMGMK	II	USA100	300.424	2	2861613	27268						CP030687-CP030688	-	Resistant	Resistant	Susceptible	Susceptible	Resistant	Susceptible	Resistant	Susceptible	Resistant	-	Susceptible	Susceptible	N	N	N	N
ER02947.3A	p74	Blood	Primary	Clinical	G	272	5	t002;TJMBMDMGMK	IV	USA100	309.945	2	2739133	20403						CP030412-CP030413	-	Susceptible	Susceptible	Susceptible	Susceptible	Susceptible	Susceptible	Susceptible	Susceptible	Resistant	Susceptible	Susceptible	Susceptible	N	N	N	N
ER02969.3A	p75	Blood	Primary	Clinical	L	295	8	t064;YHGCMBQBLO	IV	USA500	359.439	1	2829245							CP030658	-	Resistant	Resistant	Susceptible	Susceptible	Resistant	Susceptible	Intermediate	Susceptible	Resistant	Susceptible	Resistant	Susceptible	N	N	N	N
ER02972.3A	p76	Blood	Primary	Clinical	J	289	225	t668;TJMBMDMK	II	USA100	321.902	2	2871653	27270						CP030422-CP030423	-	Resistant	Resistant	Susceptible	Susceptible	Resistant	Susceptible	Resistant	Susceptible	Resistant	-	Susceptible	Susceptible	N	N	N	N
ER02988.3A	p77	Blood	Primary	Clinical	F	293	8	t064;YHGCMBQBLO	IV	USA500	342.847	1	2828341							CP030588	-	Resistant	Resistant	Susceptible	Susceptible	Resistant	Susceptible	Intermediate	Susceptible	Resistant	-	Resistant	Susceptible	N	N	N	N
ER02989.3A	p78	Blood	Primary	Clinical	G	293	105	t002;TJMBMDMGMK	II	USA100	276.29	3	2878828	25430	42436					CP030591-CP030593	-	Resistant	Resistant	Susceptible	Susceptible	Resistant	Resistant	Resistant	Susceptible	Resistant	-	Susceptible	Susceptible	N	N	N	N
ER03023.3A	p79	Blood	Primary	Clinical	I	296	8	t008;YHGFMBQBLO	IV	USA300	224.026	2	2928387	27074						CP030700-CP030701	-	Resistant	Susceptible	Susceptible	Susceptible	Resistant	Susceptible	Intermediate	Susceptible	Resistant	Susceptible	Susceptible	Susceptible	Y	Y	Y	Y
ER03113.3A	p80	Blood	Primary	Clinical	E	307	8	t008;YHGFMBQBLO	IV	USA300	256.606	2	2849357	27072						CP030414-CP030415	-	Susceptible	Susceptible	Susceptible	Susceptible	Resistant	Susceptible	Susceptible	Susceptible	Resistant	-	Susceptible	Susceptible	Y	Y	N	Y
ER03234.3A	p81	Blood	Primary	Clinical	C	325	105	t002;TJMBMDMGMK	II	USA100	328.677	3	2143203, 753214	27268						QNXI00000000	-	Resistant	Resistant	Susceptible	Susceptible	Resistant	Susceptible	Resistant	Susceptible	Resistant	-	Susceptible	Susceptible	N	N	N	N
ER03298.3A	p82	Blood	Primary	Clinical	I	331	8	t197;YC2BQBLO	IV	USA300	320.535	2	2876921	27026						CP030644-CP030645	-	Resistant	Susceptible	Susceptible	Susceptible	Resistant	Susceptible	Intermediate	Susceptible	Resistant	-	Susceptible	Susceptible	Y	Y	Y	Y
ER03321.3A	p83	Blood	Primary	Clinical	T	335	5	t002;TJMBMDMGMK	IV	USA100	243.22	2	2852173	25058						CP030702-CP030703	-	Susceptible	Susceptible	Susceptible	Susceptible	Resistant	Susceptible	Susceptible	Susceptible	Resistant	-	Susceptible	Susceptible	N	N	N	N
ER03364.3A	p84	Blood	Primary	Clinical	A	339	72	t148;UJGFGMDMGGM	unknown		214.215	1	2786143							CP030550	-	Susceptible	Susceptible	Susceptible	Susceptible	Susceptible	Susceptible	Susceptible	Susceptible	Resistant	-	Susceptible	Susceptible	N	N	N	N
ER03444.3A	p85	Blood	Primary	Clinical	M	346	5	t002;TJMBMDMGMK	IV	USA800	262.699	1	2911432							CP030475	-	Resistant	Susceptible	Susceptible	Susceptible	Resistant	Susceptible	Resistant	Susceptible	Resistant	-	Susceptible	Susceptible	N	N	N	N
ER03448.3A	p86	Blood	Primary	Clinical	C	346	8	t008;YHGFMBQBLO	IV	USA300	225.745	2	2918264	26723						CP030624-CP030625	-	Susceptible	Susceptible	Susceptible	Susceptible	Resistant	Susceptible	Susceptible	Susceptible	Resistant	-	Susceptible	Susceptible	Y	Y	Y	Y
ER03481.3B	p87	Blood	Primary	Clinical	V	351	105	t4535;TMMGMK	II	USA100	172.693	2	2859045	27272						CP030551-CP030552	-	Resistant	Resistant	Susceptible	Susceptible	Resistant	Susceptible	Resistant	Susceptible	Resistant	-	Susceptible	Susceptible	N	N	N	N
ER03489.3B	p88	Blood	Primary	Clinical	T	352	8	t008;YHGFMBQBLO	unknown	USA300	258.474	2	2862679	25616						CP030663-CP030664	-	Resistant	Susceptible	Susceptible	Susceptible	Resistant	Susceptible	Intermediate	Susceptible	Resistant	-	Susceptible	Susceptible	Y	Y	Y	N
ER03493.3B	p89	Blood	Primary	Clinical	E	353	8	t008;YHGFMBQBLO	IV	USA300	242.6	2	2921414	27068						CP030707-CP030708	-	Resistant	Susceptible	Susceptible	Susceptible	Resistant	Susceptible	Intermediate	Susceptible	Resistant	-	Susceptible	Susceptible	Y	Y	Y	Y
ER03544.3B	p90	Blood	Primary	Clinical	NICU	358	105	t002;TJMBMDMGMK	II	USA100	200.882	3	2924177	25430	43567					CP030630-CP030632	Resistant (>1024)	Resistant	Resistant	Susceptible	Susceptible	Resistant	Resistant	Resistant	Susceptible	Resistant	-	Susceptible	Susceptible	N	N	N	N
ER03556.3B	p91	Blood	Primary	Clinical	D	360	105	t002;TJMBMDMGMK	II	USA100	212.399	3	2923777	41662	25435					CP030647-CP030649	Resistant (>1024)	Resistant	Resistant	Susceptible	Susceptible	Resistant	Resistant	Resistant	Susceptible	Resistant	Susceptible	Susceptible	Susceptible	N	N	N	N
ER03588.3B	p92	Blood	Primary	Clinical	B	364	5	t002;TJMBMDMGMK	II	USA100	205.537	2	2908838	27271						CP030594-CP030595	-	Resistant	Resistant	Susceptible	Susceptible	Resistant	Susceptible	Resistant	Susceptible	Resistant	Susceptible	Susceptible	Susceptible	N	N	N	N
ER03710.3B	p135	Nares	NICU	Surveillance	NICU	375	8	t334;YGFMBLO	II	USA100	278.947	1	2798676							CP030646	Susceptible	Susceptible	Resistant	-	Susceptible	Resistant	Susceptible	Susceptible	Susceptible	Resistant	-	Susceptible	Susceptible	N	N	N	N
ER03717.3B	p136	Pleural fluid	NICU	Surveillance	PICU	379	105	t002;TJMBMDMGMK	II	USA100	270.739	3	2924182	25430	43567					CP030506-CP030508	Resistant (>1024)	Resistant	Resistant	Susceptible	Susceptible	Resistant	Resistant	Resistant	Susceptible	Resistant	-	Susceptible	Susceptible	N	N	N	N
ER03720.3B	p93	Blood	Primary	Clinical	A	380	8	t12135;YC2FMMBQBLO	IV	USA300	374.989	2	2921784	27073						CP030562-CP030563	-	Susceptible	Susceptible	Susceptible	Susceptible	Resistant	Susceptible	Susceptible	Susceptible	Resistant	-	Susceptible	Susceptible	Y	Y	Y	Y
ER03737.3B	p94	Blood	Primary	Clinical	K	381	105	t002;TJMBMDMGMK	II	USA100	279.485	1	2857621							CP030641	-	Resistant	Resistant	Susceptible	Susceptible	Resistant	Susceptible	Resistant	Susceptible	Resistant	Susceptible	Susceptible	Susceptible	N	N	N	N
ER03750.3B	p95	Blood	Primary	Clinical	K	382	8	t064;YHGCMBQBLO	IV	USA500	347.224	2	2842572	35794						CP030556-CP030557	-	Resistant	Resistant	Susceptible	Susceptible	Resistant	Susceptible	Resistant	Susceptible	Resistant	-	Resistant	Susceptible	N	N	N	N
ER03755.3B	p96	Blood	Primary	Clinical	I	750	8	t008;YHGFMBQBLO	IV	USA300	368.54	2	2963301	27070						CP030633-CP030634	-	Resistant	Susceptible	Susceptible	Susceptible	Resistant	Susceptible	Intermediate	Susceptible	Resistant	-	Susceptible	Susceptible	Y	Y	Y	Y
ER03759.3B	p137	Nares	NICU	Surveillance	NICU	382	105	t002;TJMBMDMGMK	II	USA100	241.372	3	2923794	25430	43567					CP030467-CP030469	Resistant (>1024)	Resistant	Resistant	-	Susceptible	Resistant	Resistant	Resistant	Susceptible	Resistant	-	Susceptible	Susceptible	N	N	N	N
ER03760.3B	p138	Nares	NICU	Surveillance	NICU	382	105	t002;TJMBMDMGMK	II	USA100	282.798	3	2924178	43567	25430					CP030428-CP030430	Resistant (>1024)	Resistant	Resistant	-	Susceptible	Resistant	Resistant	Resistant	Susceptible	Resistant	-	Susceptible	Susceptible	N	N	N	N
ER03761.3B	p139	Nares	NICU	Surveillance	NICU	382	105	t002;TJMBMDMGMK	II	USA100	198.905	3	2924178	25430	43567					CP030381-CP030383	Resistant (>1024)	Resistant	Resistant	-	Susceptible	Resistant	Resistant	Resistant	Susceptible	Resistant	-	Susceptible	Susceptible	N	N	N	N
ER03762.3B	p140	Nares	NICU	Surveillance	NICU	382	105	t002;TJMBMDMGMK	II	USA100	306.95	3	2924177	43567	25430					CP030501-CP030503	Resistant (>1024)	Resistant	Resistant	-	Susceptible	Resistant	Resistant	Resistant	Susceptible	Resistant	-	Susceptible	Susceptible	N	N	N	N
ER03763.3B	p110	Nares	NICU	Surveillance	NICU	382	105	t002;TJMBMDMGMK	II	USA100	269.146	3	2924177	25430	43567					CP030704-CP030706	Resistant (>1024)	Resistant	Resistant	-	Susceptible	Resistant	Resistant	Resistant	Susceptible	Resistant	-	Susceptible	Susceptible	N	N	N	N
ER03783.3B	p97	Blood	Primary	Clinical	D	386	105	t002;TJMBMDMGMK	II	USA100	276.701	2	2915388	27266						QNXL00000000	-	Resistant	Resistant	Susceptible	Susceptible	Resistant	Susceptible	Resistant	Susceptible	Resistant	Susceptible	Susceptible	Susceptible	N	N	N	N
ER03809.3A	p98	Blood	Primary	Clinical	F	387	8	t008;YHGFMBQBLO	IV	USA300	274.172	2	2877806	26911						CP030628-CP030629	-	Resistant	Susceptible	Susceptible	Susceptible	Resistant	Susceptible	Intermediate	Susceptible	Resistant	-	Susceptible	Susceptible	Y	Y	Y	Y
ER03857.3B	p99	Blood	Primary	Clinical	M	391	8	t008;YHGFMBQBLO	IV	USA300	358.629	2	2877669	26984						CP030494-CP030495	-	Resistant	Susceptible	Susceptible	Susceptible	Resistant	Susceptible	Intermediate	Susceptible	Resistant	-	Susceptible	Susceptible	Y	Y	Y	Y
ER03864.3B	p100	Blood	Primary	Clinical	O	392	8	t064;YHGCMBQBLO	IV	USA500	251.668	1	2873608							CP030566	-	Resistant	Resistant	Susceptible	Susceptible	Resistant	Susceptible	Intermediate	Susceptible	Resistant	-	Resistant	Susceptible	N	N	N	N
ER03868.3B	p101	Blood	Primary	Clinical	D	393	45	t1081;XKAX2BMB	unknown		373.196	2	2893519	8032						CP030402-CP030403	-	Resistant	Susceptible	Susceptible	Susceptible	Susceptible	Intermediate	Intermediate	Susceptible	Resistant	-	Susceptible	Susceptible	N	N	N	N
ER03910.3B	p102	Blood	Primary	Clinical	U	396	5	t002;TJMBMDMGMK	IV	USA800	380.04	2	2830468	13163						CP030575-CP030576	-	Resistant	Susceptible	Susceptible	Susceptible	Resistant	Susceptible	Resistant	Susceptible	Resistant	-	Susceptible	Susceptible	N	N	N	N
ER03913.3B	p103	Blood	Primary	Clinical	E	397	8	t008;YHGFMBQBLO	IV	USA300	325.327	4	2930591	39649	24687	23551	3124	2467		CP030482-CP030487	-	Resistant	Resistant	Susceptible	Susceptible	Resistant	Susceptible	Intermediate	Susceptible	Resistant	-	Susceptible	Susceptible	Y	Y	Y	Y
ER03928.3B	p104	Blood	Primary	Clinical	A	400	8	t008;YHGFMBQBLO	IV	USA300	372.169	2	2913947	26424						CP030548-CP030549	-	Resistant	Susceptible	Susceptible	Susceptible	Resistant	Susceptible	Intermediate	Susceptible	Resistant	-	Susceptible	Susceptible	N	Y	Y	Y
ER03930.3B	p141	Respiratory	NICU	Surveillance	PICU	393	105	t002;TJMBMDMGMK	II	USA100	280.324	3	2924440	25430	43567					CP030611-CP030613	Resistant (>1024)	Resistant	Resistant	-	Susceptible	Resistant	Resistant	Resistant	Susceptible	Resistant	-	Susceptible	Susceptible	N	N	N	N
ER03947.3B	p105	Blood	Primary	Clinical	W	401	105	t002;TJMBMDMGMK	II	USA100	301.005	2	2863658	25435						QNXD00000000	-	Resistant	Resistant	Susceptible	Susceptible	Resistant	Susceptible	Resistant	Susceptible	Resistant	-	Susceptible	Susceptible	N	N	N	N
ER03996.3B	p106	Blood	Primary	Clinical	A	407	8	t008;YHGFMBQBLO	IV	USA300	294.808	2	2920925	26424						CP030409-CP030410	-	Resistant	Susceptible	Susceptible	Susceptible	Resistant	Susceptible	Intermediate	Susceptible	Resistant	-	Susceptible	Susceptible	Y	Y	Y	Y
ER04013.3A	p107	Blood	Primary	Clinical	A	409	8	t064;YHGCMBQBLO	IV	USA500	282.788	4	2840211	8041	24661	35675				CP030458-CP030461	-	Resistant	Resistant	Susceptible	Susceptible	Resistant	Susceptible	Resistant	Susceptible	Resistant	Susceptible	Resistant	Susceptible	N	N	N	N
ER04020.4A	p142	Respiratory	NICU	Surveillance	NICU	407	105	t002;TJMBMDMGMK	II	USA100	245.38	3	2924178	25430	43567					CP030447-CP030449	-	Resistant	Resistant	-	Susceptible	Resistant	Resistant	Resistant	Susceptible	Resistant	-	Susceptible	Susceptible	N	N	N	N
ER04021.4A	p142	Nares	NICU	Surveillance	NICU	407	105	t002;TJMBMDMGMK	II	USA100	248.444	3	2924178	25430	43567					CP030608-CP030610	Resistant (>1024)	Resistant	Resistant	-	Susceptible	Resistant	Resistant	Resistant	Susceptible	Resistant	-	Susceptible	Susceptible	N	N	N	N
ER04041.3A	p106	Blood	Secondary	Clinical	A	412	8	t008;YHGFMBQBLO	IV	USA300	274.473	3	2920902	26424	3120					CP030375-CP030377	-	Resistant	Susceptible	Susceptible	Susceptible	Resistant	Susceptible	Intermediate	Susceptible	Resistant	-	Susceptible	Susceptible	Y	Y	Y	Y
ER04060.3A	p108	Blood	Primary	Clinical	B	415	8	t064;YHGCMBQBLO	IV	USA500	302.082	1	2828022							CP030709	-	Resistant	Resistant	Susceptible	Susceptible	Resistant	Susceptible	Resistant	Susceptible	Resistant	-	Resistant	Susceptible	N	N	N	N
ER04069.3A	p109	Blood	Primary	Clinical	H	417	8	t064;YHGCMBQBLO	IV	USA500	291.617	1	2886773							CP030558	-	Resistant	Resistant	Susceptible	Susceptible	Resistant	Susceptible	Resistant	Susceptible	Resistant	-	Resistant	Susceptible	N	N	N	N
ER04085.3B	p143	Nares	NICU	Surveillance	NICU	414	105	t002;TJMBMDMGMK	II	USA100	269.571	3	2924177	43567	25430					CP030635-CP030637	Resistant (>1024)	Resistant	Resistant	-	Susceptible	Resistant	Resistant	Resistant	Susceptible	Resistant	-	Susceptible	Susceptible	N	N	N	N
ER04086.3B	hcw1	Nares	NICU	Surveillance	n/a	418	8	t008;YHGFMBQBLO	IV	USA300	259.025	2	2877809	19523						CP030436-CP030437	Susceptible	Resistant	Susceptible	-	Susceptible	Resistant	Susceptible	Resistant	Susceptible	Resistant	-	Susceptible	Susceptible	Y	Y	Y	Y
ER04115.3B	p110	Blood	Primary	Clinical	NICU	420	105	t002;TJMBMDMGMK	II	USA100	260.75	3	2924173	43567	25430					CP030419-CP030421	-	Resistant	Resistant	Susceptible	Susceptible	Resistant	Resistant	Resistant	Susceptible	Resistant	-	Susceptible	Susceptible	N	N	N	N
ER04119.3B	p144	Swab	NICU	Surveillance	NICU	421	105	t002;TJMBMDMGMK	II	USA100	235.264	3	2923398	25430	43567					CP030455-CP030457	Resistant (>1024)	Resistant	Resistant	-	Susceptible	Resistant	Resistant	Resistant	Susceptible	Resistant	-	Susceptible	Susceptible	N	N	N	N
ER04127.3A	p111	Blood	Primary	Clinical	C	422	8	t008;YHGFMBQBLO	IV	USA300	268.393	2	2965379	27068						CP030445-CP030446	-	Resistant	Susceptible	Susceptible	Susceptible	Resistant	Susceptible	Intermediate	Susceptible	Resistant	-	Susceptible	Susceptible	Y	Y	Y	Y
ER04142.3A	p112	Blood	Primary	Clinical	G	424	5	t002;TJMBMDMGMK	II	USA100	299.861	2	2869301	27266						CP030391-CP030392	-	Resistant	Resistant	Susceptible	Susceptible	Resistant	Susceptible	Resistant	Susceptible	Resistant	Susceptible	Susceptible	Susceptible	Y	Y	N	N
ER04163.3A	p113	Blood	Primary	Clinical	J	427	8	t008;YHGFMBQBLO	IV	USA300	258.145	2	2922404	22611						CP030523-CP030524	-	Resistant	Susceptible	Susceptible	Susceptible	Resistant	Susceptible	Intermediate	Susceptible	Resistant	-	Susceptible	Susceptible	Y	Y	Y	Y
ER04164.3B	p145	Nares	NICU	Surveillance	NICU	428	5	t653;TMGMK	IV	USA300	129.743	2	2837559	20414						CP030541-CP030542	Susceptible	Susceptible	Susceptible	-	Susceptible	Resistant	Susceptible	Susceptible	Susceptible	Resistant	-	Susceptible	Susceptible	N	N	N	N
ER04165.3B	p146	Nares	NICU	Surveillance	NICU	428	105	t002;TJMBMDMGMK	II	USA100	244.033	3	2924177	43760	25435					CP030638-CP030640	Resistant (>1024)	Resistant	Resistant	-	Susceptible	Resistant	Resistant	Resistant	Susceptible	Resistant	-	Susceptible	Susceptible	N	N	N	N
ER04166.3B	p147	Nares	NICU	Surveillance	NICU	428	No_match	closest match t15118;TJMBMDMZ2MK,0,1	IV	USA300	57.5291	3	2772244	17104	27267					CP030543-CP030545	Susceptible	Resistant	Susceptible	-	Susceptible	Resistant	Susceptible	Resistant	Susceptible	Resistant	-	Susceptible	Susceptible	N	N	N	N
ER04174.3A	p114	Blood	Primary	Clinical	F	431	8	t064;YHGCMBQBLO	IV	USA500	210.597	1	2877642							CP030525	-	Resistant	Susceptible	Susceptible	Susceptible	Susceptible	Susceptible	Resistant	Susceptible	Resistant	Susceptible	Resistant	Susceptible	N	N	N	N
ER04181.3A	p115	Blood	Primary	Clinical	B	431	105	t002;TJMBMDMGMK	II	USA100	287.721	2	2907452	27268						CP030546-CP030547	-	Resistant	Resistant	Susceptible	Susceptible	Resistant	Susceptible	Resistant	Susceptible	Resistant	-	Susceptible	Susceptible	N	N	N	N
ER04219.3B	p116	Blood	Primary	Clinical	R	439	8	t008;YHGFMBQBLO	IV	USA300	265.529	2	2908316	26898						CP030404-CP030405	-	Resistant	Susceptible	Susceptible	Susceptible	Resistant	Susceptible	Intermediate	Susceptible	Resistant	-	Susceptible	Susceptible	Y	Y	N	Y
ER04225.3B	p92	Blood	Secondary	Clinical	B	437	5	t002;TJMBMDMGMK	II	USA100	242.448	2	2907982	27273						CP030450-CP030451	-	Resistant	Resistant	Susceptible	Susceptible	Resistant	Susceptible	Resistant	Susceptible	Resistant	Susceptible	Susceptible	Susceptible	N	N	N	N
ER04235.3A	p117	Blood	Primary	Clinical	B	438	105	t002;TJMBMDMGMK	II	USA100	296.729	2	2924556	25432						CP030465-CP030466	-	Resistant	Resistant	Susceptible	Susceptible	Resistant	Susceptible	Resistant	Susceptible	Resistant	-	Susceptible	Susceptible	N	N	N	N
ER04242.3A	p118	Blood	Primary	Clinical	B	443	105	t002;TJMBMDMGMK	II	USA100	291.612	2	2924556	25437						CP030567-CP030568	-	Resistant	Resistant	Susceptible	Susceptible	Resistant	Susceptible	Resistant	Susceptible	Resistant	-	Susceptible	Susceptible	N	N	N	N
ER04246.3A	hcw2	Nares	NICU	Surveillance	n/a	443	840	t088;TJMBMDMGGMK	IV	USA300	220.271	2	2817887	13686						CP030480-CP030481	Susceptible	Susceptible	Resistant	-	Susceptible	Resistant	Susceptible	Susceptible	Susceptible	Resistant	-	Susceptible	Susceptible	N	N	N	N
ER04261.3A	p119	Blood	Primary	Clinical	Q	441	5	t002;TJMBMDMGMK	IV	USA100	269.677	1	2827672							CP030464	-	Susceptible	Susceptible	Susceptible	Susceptible	Intermediate	Susceptible	Susceptible	Susceptible	Resistant	-	Susceptible	Susceptible	N	N	N	N
ER04314.3A	p120	Blood	Primary	Clinical	Q	447	5	t242;TJMEMDMGMK	II	USA100	295.958	2	2862460	27271						CP030589-CP030590	-	Resistant	Resistant	Susceptible	Susceptible	Resistant	Susceptible	Resistant	Susceptible	Resistant	-	Susceptible	Susceptible	N	N	N	N
ER04320.3A	p121	Blood	Primary	Clinical	A	447	8	t008;YHGFMBQBLO	IV	USA300	300.481	2	2881619	27068						CP030426-CP030427	-	Resistant	Susceptible	Susceptible	Susceptible	Resistant	Susceptible	Intermediate	Susceptible	Resistant	-	Susceptible	Susceptible	Y	N	Y	Y
ER04324.3B	p148	Respiratory	NICU	Surveillance	NICU	400	105	t002;TJMBMDMGMK	II	USA100	294.904	3	2924444	25430	43567					CP030650-CP030652	Resistant (>1024)	Resistant	Resistant	-	Susceptible	Resistant	Resistant	Resistant	Susceptible	Resistant	-	Susceptible	Susceptible	N	N	N	N
ER04332.3A	p122	Blood	Primary	Clinical	R	444	5	t002;TJMBMDMGMK	IV	USA800	304.468	2	2831119	13119						CP030518-CP030519	-	Resistant	Susceptible	Susceptible	Susceptible	Resistant	Susceptible	Resistant	Susceptible	Resistant	-	Susceptible	Susceptible	N	N	N	N
ER04385.3A	p123	Blood	Primary	Clinical	R	454	3390	t002;TJMBMDMGMK	II	USA100	243.519	2	2906607	25435						CP030441-CP030442	-	Resistant	Resistant	Susceptible	Susceptible	Resistant	Susceptible	Resistant	Susceptible	Resistant	-	Susceptible	Susceptible	N	N	N	N
ER04397.3A	p124	Blood	Primary	Clinical	PICU	458	105	t002;TJMBMDMGMK	II	USA100	331.355	3	2924177	25430	43567					CP030580-CP030582	Resistant (>1024)	Resistant	Resistant	Susceptible	Susceptible	Resistant	Resistant	Resistant	Susceptible	Resistant	-	Susceptible	Susceptible	N	N	N	N
ER04402.3A	p125	Blood	Primary	Clinical	A	459	231	t002;TJMBMDMGMK	II	USA100	240.896	2	2853044	27267						CP030504-CP030505	-	Resistant	Resistant	Susceptible	Susceptible	Resistant	Susceptible	Resistant	Susceptible	Resistant	Susceptible	Susceptible	Susceptible	N	N	N	N
ER04407.3A	p124	Wound	NICU	Clinical	PICU	458	105	t002;TJMBMDMGMK	II	USA100	326.798	3	2924179	43567	25430					CP030684-CP030686	-	Resistant	Resistant	Susceptible	Susceptible	Resistant	Resistant	Resistant	Susceptible	Resistant	-	Susceptible	Susceptible	N	N	N	N
ER04421.3B	p126	Blood	Primary	Clinical	O	463	8	t008;YHGFMBQBLO	IV	USA300	285.451	2	2848744	23801						CP030530-CP030531	-	Resistant	Susceptible	Susceptible	Susceptible	Susceptible	Susceptible	Resistant	Susceptible	Resistant	-	Susceptible	Susceptible	N	N	Y	Y
ER04436.3B	p127	Blood	Primary	Clinical	O	466	87	no enriched sequence.	IV		274.447	2	2798170	22785						CP030476-CP030477	-	Susceptible	Susceptible	Susceptible	Susceptible	Resistant	Susceptible	Susceptible	Susceptible	Resistant	-	Susceptible	Susceptible	N	N	N	N
ER04440.3A	p149	Respiratory	NICU	Surveillance	NICU	372	105	t002;TJMBMDMGMK	II	USA100	263.236	3	2924170	25430	43750					CP030617-CP030619	Resistant (>1024)	Resistant	Resistant	-	Susceptible	Resistant	Resistant	Resistant	Susceptible	Resistant	-	Susceptible	Susceptible	N	N	N	N
ER04448.3B	p128	Blood	Primary	Clinical	M	467	8	t008;YHGFMBQBLO	IV	USA300	234.494	3	2837163	34982	29669					CP030655-CP030657	-	Resistant	Resistant	Susceptible	Resistant	Resistant	Susceptible	Intermediate	Susceptible	Resistant	-	Susceptible	Susceptible	Y	Y	Y	Y
ER04450.3B	p93	Blood	Secondary	Clinical	A	468	8	t12135;YC2FMMBQBLO	IV	USA300	210.107	1	2921740							CP030431	-	Susceptible	Susceptible	Susceptible	Susceptible	Susceptible	Susceptible	Susceptible	Susceptible	Resistant	-	Susceptible	Susceptible	Y	Y	Y	Y
ER04451.3B	p61	Blood	Secondary	Clinical	Y	468	105	t002;TJMBMDMGMK	II	USA100	293.074	2	2948999	25430						QNXJ00000000	-	Resistant	Resistant	Susceptible	Susceptible	Resistant	Susceptible	Resistant	Susceptible	Resistant	Susceptible	Susceptible	Susceptible	N	N	N	N
ER04567.3A	p129	Blood	Primary	Clinical	J	481	8	t064;YHGCMBQBLO	IV	USA500	270.486	1	2865586							CP030411	-	Resistant	Resistant	Susceptible	Susceptible	Resistant	Susceptible	Resistant	Susceptible	Resistant	-	Resistant	Susceptible	N	N	N	N
ER04612.3B	p130	Blood	Primary	Clinical	A	487	8	t064;YHGCMBQBLO	IV	USA500	228.282	1	2881577							CP030398	-	Resistant	Resistant	Susceptible	Susceptible	Resistant	Susceptible	Resistant	Susceptible	Resistant	Susceptible	Resistant	Susceptible	N	N	N	N
ER04615.3B	p131	Blood	Primary	Clinical	K	489	105	t002;TJMBMDMGMK	II	USA100	286.644	3	264570, 2705585	25435						CP030378-CP030380	-	Resistant	Resistant	Susceptible	Susceptible	Resistant	Susceptible	Resistant	Susceptible	Resistant	-	Susceptible	Susceptible	N	N	N	N
ER04636.3B	p132	Blood	Primary	Clinical	A	492	8	t008;YHGFMBQBLO	unknown	USA300	240.826	2	2874695	27070						CP030511-CP030512	-	Resistant	Susceptible	Susceptible	Susceptible	Resistant	Susceptible	Resistant	Susceptible	Resistant	-	Susceptible	Susceptible	Y	Y	Y	Y
ER05857.3A	p141	Nares	NICU	Surveillance	PICU	370	5	t002;TJMBMDMGMK	II	USA100	253.306	2	2865584	27297						CP030682-CP030683	Susceptible	Resistant	Resistant	-	Susceptible	Resistant	Susceptible	Resistant	Susceptible	Resistant	-	Susceptible	Susceptible	N	N	N	N
PS00001.3B	e1	Environment	NICU	Surveillance	NICU	N/A	105	t002;TJMBMDMGMK	II	USA100	249.149	3	2924132	25430	43563					CP030452-CP030454	Resistant (>1024)	-	-	-	-	-	-	-	-	-	-	-	-	N	N	N	N
PS00002.3B	e2	Environment	NICU	Surveillance	NICU	N/A	105	t002;TJMBMDMGMK	II	USA100	253.166	3	2924923	43564	25430					CP030406-CP030408	Resistant (>1024)	-	-	-	-	-	-	-	-	-	-	-	-	N	N	N	N
PS00003.3B	e3	Environment	NICU	Surveillance	NICU	N/A	105	t002;TJMBMDMGMK	II	USA100	299.106	3	2924150	43553	25435					CP030553-CP030555	Resistant (>1024)	-	-	-	-	-	-	-	-	-	-	-	-	N	N	N	N
PS00004.3A	p133	Nares	NICU	Surveillance	NICU	386	105	t002;TJMBMDMGMK	II	USA100	303.896	3	2924177	43567	25430					CP030572-CP030574	Resistant (>1024)	-	-	-	-	-	-	-	-	-	-	-	-	N	N	N	N
														156
