## Supplemental Table 2 for "Complete genome screening of clinical MRSA isolates identifies lineage diversity and provides full resolution of transmission and outbreak events"

### Sheet: Legend
Table S2: Differentially expressed genes between outbreak cases and controls
LEGEND
GeneID	Systematic gene ID
Contig	Contig ID
Length	Gene length
Symbol	Gene symbol
description	Gene description
logFC	Log2 fold-change in expression (positive: upregulated in outbreak cases; negative: downregulated in outbreak cases)
AveExpr	Log2 average expression level across all samples
LR	Likelihood ratio statistic
P.Value	Nominal P-value
adj.P.Val	FDR-corrected P-value

### Sheet: Data
GeneID	Contig	Length	Symbol	description	logFC	AveExpr	LR	P.Value	adj.P.Val
PROKKA_01933	u00000crpm_c_022357	275	clpB_2	Chaperone protein ClpB	3.20471	7.92949	43.2406	4.84053e-11	1.21691e-07
PROKKA_00577	u00000crpm_c_022357	566	PROKKA_00577	hypothetical protein	2.91836	8.92131	37.5869	8.74284e-10	1.09898e-06
PROKKA_00576	u00000crpm_c_022357	470	ctsR	Transcriptional regulator CtsR	2.82495	8.50919	35.3133	2.80713e-09	2.35238e-06
PROKKA_00578	u00000crpm_c_022357	1010	PROKKA_00578	Putative ATP:guanido phosphotransferase	2.85652	9.58092	33.5608	6.90701e-09	4.34106e-06
PROKKA_01760	u00000crpm_c_022357	815	frdB	Fumarate reductase iron-sulfur subunit	-2.34222	8.05769	32.3972	1.2567e-08	6.31871e-06
PROKKA_01932	u00000crpm_c_022357	2312	clpB_1	Chaperone protein ClpB	2.91056	10.7398	31.4671	2.02853e-08	8.49953e-06
PROKKA_01266	u00000crpm_c_022357	626	PROKKA_01266	heat shock protein GrpE	2.54871	10.6508	26.6579	2.42861e-07	7.68285e-05
PROKKA_01265	u00000crpm_c_022357	977	hrcA	Heat-inducible transcription repressor HrcA	2.89851	10.5526	26.645	2.44482e-07	7.68285e-05
PROKKA_01761	u00000crpm_c_022357	1766	frdA	Fumarate reductase flavoprotein subunit	-2.29695	8.85328	23.9441	9.91746e-07	0.000277028
PROKKA_02195	u00000crpm_c_022357	716	agrA	Accessory gene regulator protein A	-2.05398	8.25789	22.6473	1.94637e-06	0.000463733
PROKKA_00306	u00000crpm_c_022357	1976	PROKKA_00306	Staphylocoagulase precursor	-2.41918	4.54216	22.5673	2.02906e-06	0.000463733
PROKKA_00579	u00000crpm_c_022357	2456	clpC	ATP-dependent Clp protease ATP-binding subunit ClpC	2.03418	11.6138	20.0426	7.57366e-06	0.00158668
PROKKA_02194	u00000crpm_c_022357	1283	PROKKA_02194	sensory histidine kinase DcuS	-2.03297	8.61738	19.6108	9.49331e-06	0.00183586
PROKKA_01267	u00000crpm_c_022357	1832	dnaK	Chaperone protein DnaK	1.87955	13.0794	18.7799	1.46705e-05	0.0026344
PROKKA_02186	u00000crpm_c_022357	284	groS	10 kDa chaperonin	2.06649	9.57771	18.0874	2.10991e-05	0.0035362
PROKKA_00480	u00000crpm_c_022357	683	PROKKA_00480	superantigen-like protein	-2.94842	4.56531	17.3467	3.11444e-05	0.00489356
PROKKA_02591	u00000crpm_c_022357	656	PROKKA_02591	hypothetical protein	1.66545	7.88605	16.7183	4.33618e-05	0.00641245
PROKKA_02192	u00000crpm_c_022357	563	agrB	Accessory gene regulator protein B	-1.94455	7.7229	16.5891	4.64165e-05	0.00648284
PROKKA_01762	u00000crpm_c_022357	614	sdhC	Succinate dehydrogenase cytochrome b558 subunit	-1.95418	6.6287	16.4457	5.00639e-05	0.00662424
PROKKA_02632	u00000crpm_c_022357	695	PROKKA_02632	putative oxidoreductase	1.58311	6.71174	15.5797	7.90988e-05	0.00994272
PROKKA_00759	u00000crpm_c_022357	473	PROKKA_00759	DoxX	-2.15519	6.55026	14.987	0.000108254	0.0129595
PROKKA_00760	u00000crpm_c_022357	440	PROKKA_00760	Electron transfer DM13	-2.17709	6.18158	14.1398	0.000169715	0.0190653
PROKKA_02504	u00000crpm_c_022357	491	lcdH	L-carnitine dehydrogenase	1.56574	6.67142	14.0883	0.000174424	0.0190653
PROKKA_02133	u00000crpm_c_022357	644	PROKKA_02133	hypothetical protein	3.49863	2.0442	13.8929	0.000193527	0.0202719
PROKKA_01466	u00000crpm_c_022357	1340	PROKKA_01466	PepSY-associated TM helix	-1.7726	5.96548	13.5802	0.000228584	0.0216875
PROKKA_01878	u00000crpm_c_022357	986	lplJ_2	Lipoate-protein ligase LplJ	1.51624	8.78061	13.5587	0.000231219	0.0216875
PROKKA_02185	u00000crpm_c_022357	1616	groL	60 kDa chaperonin	1.70943	12.2846	13.5449	0.000232921	0.0216875
PROKKA_01951	u00000crpm_c_022357	1127	PROKKA_01951	NADH oxidase	1.39183	7.49606	13.145	0.000288289	0.0258842
PROKKA_02505	u00000crpm_c_022357	419	PROKKA_02505	hypothetical protein	1.42537	7.46811	12.8752	0.000332971	0.0288652
PROKKA_01756	u00000crpm_c_022357	329	fib_2	Fibrinogen-binding protein precursor	-2.65563	8.36383	12.4062	0.000427903	0.0358583
PROKKA_00341	u00000crpm_c_022357	791	ptsG_3	PTS system glucose-specific EIICBA component	1.55257	2.88384	12.189	0.000480732	0.0389858
PROKKA_00482	u00000crpm_c_022357	611	PROKKA_00482	hypothetical protein	-2.26843	6.23491	12.0306	0.000523328	0.041114
PROKKA_00362	u00000crpm_c_022357	4439	eccCa1	ESX-1 secretion system protein EccCa1	-1.36821	6.56534	11.7961	0.000593541	0.0442884
PROKKA_00481	u00000crpm_c_022357	815	PROKKA_00481	hypothetical protein	-2.24867	5.602	11.7792	0.000598969	0.0442884
PROKKA_00473	u00000crpm_c_022357	704	PROKKA_00473	superantigen-like protein 5	1.60791	1.83458	11.6762	0.000633059	0.0454717
PROKKA_02138	u00000crpm_c_022357	284	PROKKA_02138	hypothetical protein	3.08913	0.616314	11.4811	0.000703077	0.0490982
